# Cell-type diversity and regionalized gene expression in the planarian intestine revealed by laser-capture microdissection transcriptome profiling

**DOI:** 10.1101/756924

**Authors:** David J. Forsthoefel, Nicholas I. Cejda, Umair W. Khan, Phillip A. Newmark

**Author notes:** Graduate Program in Cell and Molecular Biology, University of Wisconsin– Madison, Madison, Wisconsin, USA. Howard Hughes Medical Institute, Morgridge Institute for Research, Department of Integrative Biology, University of Wisconsin-Madison, Madison, Wisconsin, USA. Co-corresponding authors: DJF, PAN.

## Abstract

Organ regeneration requires precise coordination of new cell differentiation and remodeling of uninjured tissue to faithfully re-establish organ morphology and function. An atlas of gene expression and cell types in the uninjured state is therefore an essential pre-requisite for understanding how damage is repaired. Here, we use laser-capture microdissection (LCM) and RNA-Seq to define the transcriptome of the intestine of *Schmidtea mediterranea,* a planarian flatworm with exceptional regenerative capacity. Bioinformatic analysis of 1,844 intestine-enriched transcripts suggests extensive conservation of digestive physiology with other animals, including humans. Comparison of the intestinal transcriptome to purified absorptive intestinal cell (phagocyte) and published single-cell expression profiles confirms the identities of known intestinal cell types, and also identifies hundreds of additional transcripts with previously undetected intestinal enrichment. Furthermore, by assessing the expression patterns of 143 transcripts *in situ*, we discover unappreciated mediolateral regionalization of gene expression and cell-type diversity, especially among goblet cells. Demonstrating the utility of the intestinal transcriptome, we identify 22 intestine-enriched transcription factors, and find that several have distinct functional roles in the regeneration and maintenance of goblet cells. Furthermore, depletion of goblet cells inhibits planarian feeding and reduces viability. Altogether, our results show that LCM is a viable approach for assessing tissue-specific gene expression in planarians, and provide a new resource for further investigation of digestive tract regeneration, the physiological roles of intestinal cell types, and axial polarity.
