## Supplementary material for "Cell-type diversity and regionalized gene expression in the planarian intestine revealed by laser-capture microdissection transcriptome profiling": Table S6

### Sheet: S6A. Transcription factors
geneID	length	logFC_medial	logCPM_medial	FDR_medial	logFC_lateral	logCPM_lateral	FDR_lateral	uniprot_acc_human	uniprot_id_human	uniprot_desc_human	eval_human	uniprot_acc_all5best	uniprot_id_all5best	uniprot_desc_all5best	eval_all5best	FC_medial	FC_lateral	ML_ratio	ML_color	WISH_FISH_shown_in_Figures	WISH_pattern	S4_Fig_Fincher_2018_intestine_subcluster	Fincher_S2_all_cluster_IDs	Fincher_S2_all_celltypes	Fincher_S2_intestine_cluster_IDs	S4_Fig_Plass_2018_intestine_subcluster	Plass_S3_all_celltypes	RNAi_screen_live_animal_phenotype(s) (3x fed)	RNAi_screen_goblet_cell_phenotype(s) (3x fed)	reference(s)
dd_Smed_v6_1694_0_1	2661	2.09332	6.87078	2.66e-16	1.69013	6.87078	4.27e-11	Q14541	HNF4G	Hepatocyte nuclear factor 4-gamma	2.66e-111	Q8AXB6	hnf4a	Hepatocyte nuclear factor 4 alpha	3.65e-111	4.26729	3.22686	1.32243	darkblue	Fig. 3F, 4B ; S2, S6	uniform	NA	6,10,31,39,42,28,41,19,22,17,15,4	Intestine,Cathepsin+ cell,Neoblast	NA	NA	pgrn+ parenchymal cells,pigment,parenchymal progenitors,aqp+ parenchymal cells	lysis/death	ok	Wagner et al., Science, 2011
dd_Smed_v6_2670_0_1	1395	1.03495	6.70246	0.00028951	0.934218	6.70246	0.00137449	Q13503	MED21	Mediator of RNA polymerase II transcription subunit 21	2.53e-12	Q9W5P1	MED21	Mediator of RNA polymerase II transcription subunit 21	1.86e-16	2.04904	1.91085	1.07232	darkblue	S2, S6	uniform	NA	NA	NA	NA	NA	NA	small blastemas, lysis	severe goblet cell reduction in regenerating branches	Forsthoefel et al., Dev. Cell, 2012
dd_Smed_v6_2716_0_1	1931	5.37174	6.06666	1.58e-54	5.51756	6.06666	1.15e-56	O95096	NKX2-2	Homeobox protein Nkx-2.2	3.57e-32	Q90481	nkx2.2a	Homeobox protein Nkx-2.2a	2.79e-32	41.4053	45.8091	0.903866	dodgerblue	Fig. 4B ; S2, S6	uniform	cl4	6,22,30	Intestine,Neoblast	4	NA	NA	lysis/death	ok	Forsthoefel et al., Dev. Cell, 2012
dd_Smed_v6_3443_0_1	1603	1.72938	4.34007	2.05e-07	1.99635	4.34007	2.11e-09	Q9Y6Q3	ZFP37	Zinc finger protein 37 homolog	8.57e-16	E7FAN3	znf408	Zinc finger protein 408	1.53e-16	3.31586	3.9899	0.831064	dodgerblue	S2, S6	uniform	NA	6,4,26	Intestine,Cathepsin+ cell,Protonephridia	NA	NA	NA	ok	ok
dd_Smed_v6_3638_0_1	1642	2.18316	4.10063	3.86e-07	2.01296	4.10063	3.39e-06	Q9Y2Y9	KLF13	Krueppel-like factor 13	2.01e-34	Q8IPV7	cbt	Cabut, isoform B	1.12e-40	4.54146	4.03609	1.12521	darkblue	S2, S6	uniform	cl5	40	Protonephridia	5	NA	NA	ok	ok
dd_Smed_v6_4075_0_1	2260	3.30593	4.29322	6.49e-18	3.6466	4.29322	4.77e-21	P43694	GATA4	Transcription factor GATA-4	2.38e-33	P43694	GATA4	Transcription factor GATA-4	1.05e-32	9.88974	12.5238	0.789676	dodgerblue	S2, S6	uniform	NA	19,32,30,8,22,6	Intestine,Neural,Neoblast	3,2	NA	gut progenitors,spp-11+ neurons,npp-18+ neurons,otf+ cells 1	lysis/death	ok	Wagner et al., Science, 2011
dd_Smed_v6_4685_0_1	1980	1.11473	4.07215	0.000480339	0.933556	4.07215	0.00468797	Q53X93	CREB1	CREB1 protein	6.73e-11	Q53X93	CREB1	CREB1 protein	2.98e-10	2.16555	1.90998	1.13381	darkblue	S6	NA	NA	NA	NA	NA	NA	NA	ok	ok
dd_Smed_v6_5177_0_1	4566	1.68529	5.50391	5.41e-09	1.66648	5.50391	9.5e-09	Q9NPA5	ZFP64	Zinc finger protein 64 homolog, isoforms 1 and 2	1.49e-11	Q9NPA5	ZFP64	Zinc finger protein 64 homolog, isoforms 1 and 2	6.59e-11	3.21606	3.1744	1.01312	darkblue	S2, S6	uniform	NA	10,4,19,28,26,6,39,31	Cathepsin+ cell,Intestine,Protonephridia	NA	NA	NA	reduced feeding, then lysis/death	ok
dd_Smed_v6_5978_0_1	3082	1.72688	3.32255	0.000462495	2.02915	3.32255	3.95e-05	O94916	NFAT5	Nuclear factor of activated T-cells 5	5.24e-81	Q9WV30	Nfat5	Nuclear factor of activated T-cells 5	1.41e-80	3.31011	4.08164	0.810977	dodgerblue	S2, S6	uniform	NA	31,34,24,16,43,10	Cathepsin+ cell,Neural,Epidermal,Muscle,Intestine	5	NA	NA	small blastemas in some head fragments	ok
dd_Smed_v6_6869_0_1	702	4.2418	2.29092	8.23e-07	4.21229	2.29092	1.12e-06	Q7RTS3	PTF1A	Pancreas transcription factor 1 subunit alpha	3.24e-11	Q9VI67	Fer1	48 related 1, isoform A	7.55e-14	18.9194	18.5364	1.02066	darkblue	S2, S6	basal-noisy	NA	19	Intestine	2,3	NA	NA	ok	modest goblet cell reduction in lateral branches	Fincher et al., Science, 2018
dd_Smed_v6_7470_0_1	3643	1.78031	3.91045	1.47e-07	1.90297	3.91045	2.08e-08	P10071	GLI3	Transcriptional activator GLI3	2.68e-77	P19538	ci	Transcriptional activator cubitus interruptus	5.16e-79	3.43499	3.73982	0.918491	dodgerblue	S2, S6, S9A	basal-noisy	NA	13,14	Muscle	NA	NA	NA	ok	severe goblet cell reduction in regenerating branches
dd_Smed_v6_7863_0_1	2790	1.98221	3.28626	2.22e-06	1.78435	3.28626	2.47e-05	O14770	MEIS2	Homeobox protein Meis2	4.57e-14	H0WF09	meis1a	Meis homeobox 1 a	5.45e-14	3.95098	3.44464	1.147	darkblue	S6	no_signal	NA	16,41,13,8,21	Muscle,Cathepsin+ cell,Neural	NA	NA	NA	small blastemas in some head fragments	ok
dd_Smed_v6_7938_0_1	1865	2.70489	4.41135	1.26e-14	2.55345	4.41135	3.43e-13	O75030	MITF	Microphthalmia-associated transcription factor	3.5e-12	Q08874	Mitf	Microphthalmia-associated transcription factor	3.44e-12	6.52009	5.87035	1.11068	darkblue	S2, S6	uniform	NA	10,17,30,28	Cathepsin+ cell,Intestine	NA	NA	NA	reduced feeding, small blastemas/lysis in some fragments	ok
dd_Smed_v6_8176_0_1	6039	1.93729	4.6438	3.24e-10	1.71683	4.6438	3.15e-08	Q9BYK8	HELZ2	Helicase with zinc finger domain 2	3.12e-79	Q9BYK8	HELZ2	Helicase with zinc finger domain 2	1.38e-78	3.82985	3.28713	1.1651	darkblue	S2, S6	uniform	NA	21,9,23	Neural	NA	NA	NA	ok	ok
dd_Smed_v6_8190_0_1	1474	4.31505	3.19756	4.12e-15	4.49988	3.19756	4.34e-16	Q9NQ69	LHX9	LIM/homeobox protein Lhx9	5.95e-59	A1L100	lhx2b	LIM homeobox 2	4.99e-61	19.9049	22.6256	0.879749	dodgerblue	S2, S6	basal-noisy	cl5	NA	NA	5	NA	NA	ok	modest goblet cell reduction in pre-existing branches
dd_Smed_v6_8252_0_1	1602	7.18732	4.62379	3.13e-49	7.0674	4.62379	5.52e-48	P48742	LHX1	LIM/homeobox protein Lhx1	1.97e-39	P48742	LHX1	LIM/homeobox protein Lhx1	8.7e-39	145.746	134.122	1.08667	darkblue	S2, S6	uniform	cl4	30	Intestine	4	NA	NA	ok	ok
dd_Smed_v6_8886_0_1	1104	1.66577	2.95152	0.00380727	2.48199	2.95152	1.32e-05	P78545	ELF3	ETS-related transcription factor Elf-3	4.07e-07	F8W364	elf3	E74-like factor 3 (ets domain transcription factor, epithelial-specific )	4.74e-07	3.17284	5.58667	0.567931	orange	S6	NA	NA	24	Epidermal	NA	NA	NA	ok	ok
dd_Smed_v6_10103_0_1	1789	1.5458	2.52489	0.00475282	2.04319	2.52489	0.000156812	Q92766	RREB1	Ras-responsive element-binding protein 1	4.2e-14	F1R609	rreb1a	Ras-responsive element-binding protein 1a	1.75e-16	2.91966	4.12156	0.708389	dodgerblue	S2, S6, S9B	low	cl5	19,12	Intestine,Parapharyngeal	5,2,3	NA	NA	ok	severe goblet cell reduction in pre-existing branches
dd_Smed_v6_11118_0_1	3317	1.72313	3.96003	6.46e-07	1.35678	3.96003	0.000121362	Q9Y2X9	ZNF281	Zinc finger protein 281	2.1e-08	Q9Y2X9	ZNF281	Zinc finger protein 281	9.3e-08	3.30152	2.56112	1.28909	darkblue	S6	no_signal	NA	NA	NA	NA	NA	NA	ok	ok
dd_Smed_v6_12010_0_1	944	1.5363	1.98309	0.0555771	2.49115	1.98309	0.00139214	O14753	OVOL1	Putative transcription factor Ovo-like 1	5.05e-51	G5EDU6	lin-48	Putative zinc finger transcription factor	1.08e-52	2.9005	5.62225	0.515897	orange	S6	no_signal	NA	35	Epidermal	NA	NA	NA	ok	ok
dd_Smed_v6_12219_0_1	5869	1.95036	3.70749	1.85e-06	2.4561	3.70749	2.09e-09	Q9BYK8	HELZ2	Helicase with zinc finger domain 2	7.84e-43	E9QAM5	Helz2	Helicase with zinc finger domain 2	3.86e-67	3.86471	5.48731	0.7043	dodgerblue	S2, S6	peripharyngeal	NA	23,9,8	Neural	NA	NA	NA	ok	ok
dd_Smed_v6_15178_0_1	1285	3.21073	1.5796	0.000741797	2.53544	1.5796	0.00903228	O95475	SIX6	Homeobox protein SIX6	4.29e-85	O93282	six7	Homeobox protein Six7	1.65e-86	9.25816	5.79755	1.59691	green	S6	no_signal	NA	NA	NA	NA	NA	NA	ok	ok

### Sheet: S6B. Medial transcripts
geneID	length	logFC_medial	logCPM_medial	FDR_medial	logFC_lateral	logCPM_lateral	FDR_lateral	uniprot_acc_human	uniprot_id_human	uniprot_desc_human	eval_human	uniprot_acc_all5best	uniprot_id_all5best	uniprot_desc_all5best	eval_all5best	FC_medial	FC_lateral	ML_ratio	ML_color	WISH_FISH_shown_in_Figures	WISH_pattern	S4_Fig_Fincher_2018_intestine_subcluster	Fincher_S2_all_cluster_IDs	Fincher_S2_all_celltypes	Fincher_S2_intestine_cluster_IDs	S4_Fig_Plass_2018_intestine_subcluster	Plass_S3_all_celltypes	RNAi_screen_live_animal_phenotype(s) (8x fed)
dd_Smed_v6_66_0_1	698	10.0425	7.72773	1.08e-42	6.03956	7.72773	1.52e-21	Q9UKR3	KLK13	Kallikrein-13	2.89e-19	B7ZP17	Gzmm	Gzmm protein	8.71e-19	1054.61	65.779	16.0326	darkgreen	Fig. 4F ; S2	goblet	cl8	NA	NA	8	NA	NA	ok
dd_Smed_v6_254_0_1	1062	8.08676	10.5913	8.87e-53	4.38894	10.5913	3.99e-22	P13497	BMP1	Bone morphogenetic protein 1	1.67e-22	Q9V3R0	CG7631	Metalloendopeptidase	1.18e-27	271.868	20.9509	12.9765	darkgreen	Fig. 4F, 6A, 6C ; S2, S8A, S8B	goblet	cl8	30	Intestine	8	NA	NA	ok
dd_Smed_v6_1412_0_1	1385	7.92317	8.31702	2.11e-44	4.34064	8.31702	9.9e-19	P48052	CPA2	Carboxypeptidase A2	1.39e-71	P48052	CPA2	Carboxypeptidase A2	6.16e-71	242.724	20.2611	11.9798	darkgreen	Fig. 1F ; S2, S12A	goblet	NA	NA	NA	NA	NA	NA	ok
dd_Smed_v6_827_0_1	1513	8.01919	10.1912	2.3e-47	4.48623	10.1912	9.09e-21	NA	NA	NA	NA	Q569P1	rpz4	Zgc:113320	5.06e-06	259.428	22.4125	11.5751	darkgreen	Fig. 4F ; S2	goblet	cl8	NA	NA	8	NA	NA	ok
dd_Smed_v6_279_0_1	1463	7.72012	11.0057	4.09e-50	4.22312	11.0057	4.87e-21	NA	NA	NA	NA	F1R3H1	rpz4	Rapunzel 4	4.39e-13	210.857	18.6761	11.2902	darkgreen	Fig. 1F ; S2	goblet	cl8	NA	NA	8	goblet cells	goblet cells	ok
dd_Smed_v6_3728_0_1	970	7.17688	5.6549	3.02e-36	3.71991	5.6549	1.8e-13	Q9UKR3	KLK13	Kallikrein-13	2.28e-26	Q9UKR3	KLK13	Kallikrein-13	1.01e-25	144.695	13.1766	10.9812	darkgreen	S2, S4	goblet	NA	NA	NA	NA	NA	NA	ok
dd_Smed_v6_72_0_1	327	7.60417	10.9554	6.25e-54	4.94589	10.9554	2.14e-29	NA	NA	NA	NA	NA	NA	NA	NA	194.573	30.8221	6.31279	darkgreen	Fig. 4F ; S2	goblet	cl8	NA	NA	8	goblet cells	goblet cells	ok
dd_Smed_v6_634_0_1	1359	7.3208	10.8431	1.69e-52	4.75715	10.8431	2.28e-28	NA	NA	NA	NA	Q569P1	rpz4	Zgc:113320	2.96e-07	159.875	27.0425	5.91199	darkgreen	S2	goblet	cl8	NA	NA	8	goblet cells	goblet cells	ok
dd_Smed_v6_214_1_1	640	7.58952	9.56679	1.63e-65	5.41573	9.56679	5.31e-41	P17900	GM2A	Ganglioside GM2 activator	4.74e-19	P17900	GM2A	Ganglioside GM2 activator	2.1e-18	192.608	42.6872	4.51208	darkgreen	S2	goblet	cl8	NA	NA	8	NA	NA	ok
dd_Smed_v6_975_0_1	1050	7.49596	8.36136	2.61e-55	5.35342	8.36136	1.86e-34	Q9UKR3	KLK13	Kallikrein-13	1.64e-36	Q9UKR3	KLK13	Kallikrein-13	7.26e-36	180.513	40.8828	4.41539	darkgreen	S2, S12A	goblet	cl8	NA	NA	8	NA	NA	ok
dd_Smed_v6_257_0_1	1422	4.99268	10.6471	3.26e-47	3.31431	10.6471	1.29e-24	P07098	LIPF	Gastric triacylglycerol lipase	5.69e-117	Q7ZTR9	lipf	Lipase	1.64e-118	31.8381	9.94737	3.20066	darkgreen	S2	goblet	NA	39,10	Cathepsin+ cell	8,5	goblet cells	goblet cells	ok
dd_Smed_v6_2021_0_1	1932	7.78784	5.82134	1.34e-74	6.47356	5.82134	2.27e-57	Q6UXB8	PI16	Peptidase inhibitor 16	8.9e-21	Q6UXB8	PI16	Peptidase inhibitor 16	3.94e-20	220.991	88.8661	2.48679	darkgreen	Fig. 4D, 6A ; S2, S7A	goblet	cl8	NA	NA	8	NA	NA	ok
dd_Smed_v6_1523_0_1	824	3.56807	7.1824	1.41e-31	2.34429	7.1824	2.23e-15	Q96LB9	PGLYRP3	Peptidoglycan recognition protein 3	8.75e-40	Q8INK6	PGRP-LB	Peptidoglycan-recognition protein LB	4.52e-44	11.8603	5.07811	2.33557	darkgreen	S2, S12A	goblet	cl4	11,24,27,37,30,29	Epidermal,Phyarnx,Intestine,Protonephridia	4	NA	NA	ok
dd_Smed_v6_73_0_1	540	6.41458	10.1581	4.27e-48	5.35295	10.1581	4.32e-37	P61916	NPC2	Epididymal secretory protein E1	4.24e-29	Q9Z0J0	Npc2	Epididymal secretory protein E1	1.54e-28	85.3064	40.8695	2.08729	darkgreen	Fig. 4F, 5A, 5C, 6B, 6G, 7A, 7B, 7C ; S2, S5A, S5B, S5C, S5D, S7B, S7C, S9A, S9B, S10A, S10B, S10C, S12B	goblet	cl8	NA	NA	8	goblet cells	goblet cells	ok
dd_Smed_v6_131_0_1	1404	7.36822	10.9637	3.92e-65	6.34993	10.9637	3.2e-53	NA	NA	NA	NA	NA	NA	NA	NA	165.217	81.568	2.02552	darkgreen	Fig. 4D ; S2	goblet	cl8	19	Intestine	8	goblet cells	goblet cells	ok
dd_Smed_v6_4693_0_1	1366	6.73605	6.6297	4.54e-78	5.74788	6.6297	2.5e-62	P07098	LIPF	Gastric triacylglycerol lipase	2.56e-113	P07098	LIPF	Gastric triacylglycerol lipase	1.13e-112	106.599	53.7382	1.98368	green	Fig. 1F ; S2, S12A	goblet	NA	38	Parapharyngeal	8,3	NA	NA	ok

### Sheet: S6C. Lateral transcripts
geneID	length	logFC_medial	logCPM_medial	FDR_medial	logFC_lateral	logCPM_lateral	FDR_lateral	uniprot_acc_human	uniprot_id_human	uniprot_desc_human	eval_human	uniprot_acc_all5best	uniprot_id_all5best	uniprot_desc_all5best	eval_all5best	FC_medial	FC_lateral	ML_ratio	ML_color	WISH_FISH_shown_in_Figures	WISH_pattern	S4_Fig_Fincher_2018_intestine_subcluster	Fincher_S2_all_cluster_IDs	Fincher_S2_all_celltypes	Fincher_S2_intestine_cluster_IDs	S4_Fig_Plass_2018_intestine_subcluster	Plass_S3_all_celltypes	RNAi_screen_live_animal_phenotype(s) (8x fed)
dd_Smed_v6_25_0_1	597	3.47063	12.5196	6.63e-17	6.47864	12.5196	2.98e-43	Q14112	NID2	Nidogen-2	2.96e-10	Q14112	NID2	Nidogen-2	1.31e-09	11.0857	89.1797	0.124307	darkorange3	Fig. 2B ; S2	goblet	cl8	32,41	Neural,Cathepsin+ cell	8	goblet cells	goblet cells	ok
dd_Smed_v6_1401_0_1	690	1.04932	6.20915	0.0150716	3.41223	6.20915	6.87e-16	NA	NA	NA	NA	NA	NA	NA	NA	2.06956	10.6459	0.194399	darkorange3	Fig. 1F ; S2	goblet	NA	25,37,13,16,15,27,17,14,7	Phyarnx,Muscle,Cathepsin+ cell	NA	NA	NA	ok
dd_Smed_v6_300_0_1	395	4.69883	10.7845	1.22e-32	7.04397	10.7845	3.09e-58	P12111	COL6A3	Collagen alpha-3(VI) chain	4.41e-12	Q3UW09	Spint3	Putative uncharacterized protein	1.24e-12	25.9711	131.962	0.196808	darkorange3	Fig. 4D, 6B, 6C ; S2, S8A, S8B	goblet	NA	24,30,29,19	Epidermal,Intestine,Protonephridia	8,4	goblet cells	goblet cells	ok
dd_Smed_v6_101_0_1	502	4.20835	12.4895	1.05e-23	6.34884	12.4895	1.86e-43	O95925	EPPIN	Eppin	4.7e-11	O95925	EPPIN	Eppin	2.08e-10	18.4858	81.5063	0.226803	darkorange3	Fig. 4F ; S2	goblet	NA	19	Intestine	2,8,5	goblet cells	goblet cells	ok
dd_Smed_v6_41_0_1	313	6.74756	9.77799	4.38e-17	8.32976	9.77799	2.03e-22	P10646	TFPI	Tissue factor pathway inhibitor	4.93e-13	Q3UW09	Spint3	Putative uncharacterized protein	5.26e-15	107.453	321.742	0.333972	darkorange3	Fig. 1F ; S2	goblet	cl8	NA	NA	8	goblet cells	goblet cells	ok
dd_Smed_v6_71_0_1	441	5.64357	11.9987	1.54e-44	6.96646	11.9987	1.36e-59	Q06481	APLP2	Amyloid-like protein 2	1.22e-11	Q7TQN3	Wfikkn2	WAP, Kazal, immunoglobulin, Kunitz and NTR domain-containing protein 2	1.17e-13	49.99	125.059	0.399732	darkorange3	S2	goblet	cl8	NA	NA	8	goblet cells	goblet cells	ok
dd_Smed_v6_2506_0_1	276	5.55128	0.109681	0.00887504	6.62309	0.109681	0.00272796	NA	NA	NA	NA	NA	NA	NA	NA	46.8924	98.571	0.475722	darkorange3	S2	goblet	NA	NA	NA	8	NA	NA	ok
dd_Smed_v6_31_0_1	422	6.68488	8.695	1.33e-18	7.3875	8.695	3.49e-21	Q8N4T0	CPA6	Carboxypeptidase A6	0.001	Q961J8	CT14378	CG8560, isoform A	1.3e-09	102.885	167.44	0.614454	orange	Fig. 1F ; S2	goblet	NA	19	Intestine	5,8	goblet cells	goblet cells	ok

### Sheet: LEGEND
Table		Legend
S6A		Transcription factors selected for RNAi
S6B		Medial transcripts selected for RNAi
S6C		Lateral transcripts selected for RNAi
** CPM, RPKM, TPM, Drosophila, zebrafish, and C. elegans gene ID columns (see S1 Table) were omitted
Columns (S6A)		A	dd_Smed_v6 gene Id
		B	transcript length (bp)
		C-E	log fold-change, log CPM, FDR-adjusted p values for medial intestine replicates vs. non-gut biological replicates.
		F-H	log fold-change, log CPM, and FDR-adjusted p values for lateral intestine replicates vs. non-gut biological replicates.
		I-P	top BLASTX hits vs. uniprot human and all 5 organism databases.
		Q-T	Fold changes, ratio of medial to lateral fold changes, and color assignment based on mediolateral FC ratio (1844 only).
		U	Figure(s) in which WISH and/or FISH images appear for this transcript.
		V	Pattern observed in WISH experiment.
		W	For transcripts with homologs in LCM and sorted phagocyte data (S4 Fig), Intestinal subcluster assignment in Fincher et al., Science, 2018 (Table S2).
		X	Fincher et al. (Table S2) cluster IDs for all LCM intestine-enriched transcripts
		Y	Fincher et al. (Table S2) cell types for all LCM intestine-enriched transcripts
		Z	Fincher et al. (Table S2) intestine subcluster IDs for all LCM intestine-enriched transcripts, regardless of whether included in S4 Fig or column CM
		AA	Intestine subcluster assignment in Plass et al., Science, 2018 (Table S3).
		AB	All cell type assignments in Plass et al. (Table S3)
		AC	Live animal phenotypes for RNAi screen (3x fed)
		AD	Goblet cell phenotypes for RNAi screen (3x fed)
		AE	References
Columns (S6B, S6C)		A	dd_Smed_v6 gene Id
		B	transcript length (bp)
		C-E	log fold-change, log CPM, FDR-adjusted p values for medial intestine replicates vs. non-gut biological replicates.
		F-H	log fold-change, log CPM, and FDR-adjusted p values for lateral intestine replicates vs. non-gut biological replicates.
		I-P	top BLASTX hits vs. uniprot human and all 5 organism databases.
		Q-T	Fold changes, ratio of medial to lateral fold changes, and color assignment based on mediolateral FC ratio (1844 only).
		U	Figure(s) in which WISH and/or FISH images appear for this transcript.
		V	Pattern observed in WISH experiment.
		W	For transcripts with homologs in LCM and sorted phagocyte data (S4 Fig), Intestinal subcluster assignment in Fincher et al., Science, 2018 (Table S2).
		X	Fincher et al. (Table S2) cluster IDs for all LCM intestine-enriched transcripts
		Y	Fincher et al. (Table S2) cell types for all LCM intestine-enriched transcripts
		Z	Fincher et al. (Table S2) intestine subcluster IDs for all LCM intestine-enriched transcripts, regardless of whether included in S4 Fig or column CM
		AA	Intestine subcluster assignment in Plass et al., Science, 2018 (Table S3).
		AB	All cell type assignments in Plass et al. (Table S3)
		AC	Live animal phenotypes for RNAi screen (8x fed)
